# Transposons contribute to the functional diversification of the head, gut, and ovary transcriptomes across *Drosophila* natural strains

**DOI:** 10.1101/2022.12.02.518890

**Authors:** Marta Coronado-Zamora, Josefa González

**Affiliations:** Institute of Evolutionary Biology, CSIC, UPF

## Abstract

Transcriptomes are dynamic, with cells, tissues, and body parts expressing particular sets of transcripts. Transposons are a known source of transcriptome diversity, however studies often focus on a particular type of chimeric transcript, analyze single body parts or cell types, or are based on incomplete transposon annotations from a single reference genome. In this work, we have implemented a method based on *de novo* transcriptome assembly that minimizes the potential sources of errors while identifying a comprehensive set of gene-TE chimeras. We applied this method to head, gut and ovary dissected from five *Drosophila melanogaster* natural strains, with individual reference genomes available. We found that ∼19% of body part-specific transcripts are gene-TE chimeras. Overall, chimeric transcripts contribute a mean of 43% to the total gene expression, and they provide DNA binding, catalytic activity, and DNA polymerase activity protein domains. Our comprehensive dataset is a rich resource for follow-up analysis. Moreover, because transposable elements are present in virtually all species sequenced to date, their relevant role in spatially restricted transcript expression is likely not exclusive to the species analyzed in this work.
