## Supplementary material for "Transposons contribute to the functional diversification of the head, gut, and ovary transcriptomes across *Drosophila* natural strains": Supp Table 1

### Sheet: Sheet1
Table S1. Functional data generated for five D. melanogaster genomes (Coronado-Zamora et al., 2023). RNA-seq and ChIP-seq data was generated for gut, ovary and head body parts from the same individuals using 4-6 days old adult female D. melanogaster natural populations. Further details in obtaining and processing samples in Coronado-Zamora et al. (2023) and in this work. BioProject accession: PRJ…
Data type	Accession number	Library ID	Strain	Number of reads	Number of bases	Coverage
RNA-seq	SRR12563994	ARH1	AKA-017	40228545	10057136250	39.6622
RNA-seq	SRR12563993	ARH2	AKA-017	41356615	10339153750	41.8487
RNA-seq	SRR12563987	ARH4	AKA-017	41386780	10346695000	37.1495
RNA-seq	SRR12563980	SRH2	SLA-001	46695086	11673771500	42.2199
RNA-seq	SRR12563992	SRH3	SLA-001	41090317	10272579250	30.8689
RNA-seq	SRR12563991	SRH4	SLA-001	46043053	11510763250	43.0441
RNA-seq	SRR12563990	TRH1	TOM-007	44618340	11154585000	40.6947
RNA-seq	SRR12563989	TRH2	TOM-007	45374056	11343514000	42.835
RNA-seq	SRR12563988	TRH4	TOM-007	47663187	11915796750	43.3296
RNA-seq	SRR12563986	JRH2	JUT-011	40070521	10017630250	36.8395
RNA-seq	SRR12563985	JRH3	JUT-011	41636465	10409116250	37.5781
RNA-seq	SRR12563984	JRH4	JUT-011	40135614	10033903500	38.6949
RNA-seq	SRR12563983	MRH2	MUN-016	44777710	11194427500	40.6696
RNA-seq	SRR12563982	MRH3	MUN-016	43088043	10772010750	40.1989
RNA-seq	SRR12563981	MRH4	MUN-016	42349528	10587382000	38.8213
RNA-seq	SRR11218164	ARG1	AKA-017	33689143	8422285750	28.4883
RNA-seq	SRR11218163	ARG2	AKA-017	34111359	8527839750	26.213
RNA-seq	SRR11218159	MRG2	MUN-016	50155344	12538836000	35.1347
RNA-seq	SRR11218158	MRG3	MUN-016	39328638	9832159500	32.2962
RNA-seq	SRR11218157	MRG4	MUN-016	43698034	10924508500	33.725
RNA-seq	SRR11218154	SRG1	SLA-001	43984473	10996118250	33.1145
RNA-seq	SRR11218153	SRG2	SLA-001	68832010	17208002500	32.568
RNA-seq	SRR11218151	ARG4	AKA-017	33851778	8462944500	28.6733
RNA-seq	SRR11218150	SRG4	SLA-001	38760922	9690230500	29.0205
RNA-seq	SRR11218147	TRG1	TOM-007	32737226	8184306500	29.4331
RNA-seq	SRR11218146	TRG2	TOM-007	64156561	16039140250	22.1177
RNA-seq	SRR11218145	TRG4	TOM-007	33439520	8359880000	31.1549
RNA-seq	SRR11218138	JRG2	JUT-011	29758797	7439699250	29.8846
RNA-seq	SRR11218137	JRG3	JUT-011	34469782	8617445500	29.1823
RNA-seq	SRR11218136	JRG4	JUT-011	30555643	7638910750	28.7658
RNA-seq	SRR11218162	JRO2	JUT-011	35189997	8797499250	26.7494
RNA-seq	SRR11218161	JRO3	JUT-011	40642360	10160590000	28.0979
RNA-seq	SRR11218160	MRO1	MUN-016	39426587	9856646750	25.1305
RNA-seq	SRR11218140	ARO3	AKA-017	28601935	7150483750	23.4402
RNA-seq	SRR11218139	ARO4	AKA-017	32782688	8195672000	24.3967
RNA-seq	SRR11218135	JRO1	JUT-011	32149918	8037479500	26.9296
RNA-seq	SRR11218156	MRO2	MUN-016	40400392	10100098000	25.7715
RNA-seq	SRR11218155	MRO4	MUN-016	42186841	10546710250	25.7971
RNA-seq	SRR11218149	SRO2	SLA-001	34077811	8519452750	24.8356
RNA-seq	SRR11218152	SRO3	SLA-001	34869885	8717471250	25.9702
RNA-seq	SRR11218148	SRO4	SLA-001	35858215	8964553750	25.3823
RNA-seq	SRR11218143	TRO1	TOM-007	47183122	11795780500	27.5281
RNA-seq	SRR11218142	TRO3	TOM-007	40891598	10222899500	26.4013
RNA-seq	SRR11218141	TRO4	TOM-007	26370412	6592603000	23.5847
RNA-seq	SRR11218144	ARO1	AKA-017	33093916	8273479000	23.9531
ChIP-seq	SRR12358925	AH1i	AKA-017	22702449	1135122450	85.522
ChIP-seq	SRR12358924	AH19	AKA-017	26013911	1300695550	85.4594
ChIP-seq	SRR12358923	JH29	JUT-011	24244715	1212235750	87.8117
ChIP-seq	SRR12358922	JH27	JUT-011	27087280	1354364000	87.8186
ChIP-seq	SRR12358921	JH3i	JUT-011	23675398	1183769900	87.6225
ChIP-seq	SRR12358920	JH39	JUT-011	22956856	1147842800	81.1609
ChIP-seq	SRR12358919	JH37	JUT-011	25794759	1289737950	83.3075
ChIP-seq	SRR12358918	JH4i	JUT-011	43646483	2182324150	89.0611
ChIP-seq	SRR12358917	JH49	JUT-011	26551868	1327593400	86.6125
ChIP-seq	SRR12358916	JH47	JUT-011	27758395	1387919750	86.9364
ChIP-seq	SRR12358915	MH2i	MUN-016	28640348	1432017400	86.9587
ChIP-seq	SRR12358914	MH29	MUN-016	29367302	1468365100	85.2687
ChIP-seq	SRR12358913	AH17	AKA-017	23858835	1192941750	85.4713
ChIP-seq	SRR12358912	MH27	MUN-016	30099455	1504972750	86.3034
ChIP-seq	SRR12358911	MH3i	MUN-016	28428188	1421409400	86.8759
ChIP-seq	SRR12358910	MH39	MUN-016	31169638	1558481900	85.6189
ChIP-seq	SRR12358909	MH37	MUN-016	32943776	1647188800	86.5004
ChIP-seq	SRR12358908	MH4i	MUN-016	25611018	1280550900	86.7503
ChIP-seq	SRR12358907	MH49	MUN-016	30721742	1536087100	85.1328
ChIP-seq	SRR12358906	MH47	MUN-016	26489385	1324469250	86.0009
ChIP-seq	SRR12358905	SH1i	SLA-001	27049679	1352483950	84.6905
ChIP-seq	SRR12358904	SH19	SLA-001	29397452	1469872600	81.8079
ChIP-seq	SRR12358903	SH17	SLA-001	23821877	1191093850	82.9293
ChIP-seq	SRR12358902	AH2i	AKA-017	31196269	1559813450	86.1565
ChIP-seq	SRR12358901	SH2i	SLA-001	31891460	1594573000	84.9435
ChIP-seq	SRR12358900	SH29	SLA-001	28491807	1424590350	81.1602
ChIP-seq	SRR12358899	SH27	SLA-001	22217795	1110889750	83.1871
ChIP-seq	SRR12358898	SH4i	SLA-001	27835581	1391779050	84.7725
ChIP-seq	SRR12358897	SH49	SLA-001	33363584	1668179200	82.3765
ChIP-seq	SRR12358896	SH47	SLA-001	33545723	1677286150	84.2249
ChIP-seq	SRR12358895	TH1i	TOM-007	31274770	1563738500	88.0712
ChIP-seq	SRR12358894	TH19	TOM-007	25602876	1280143800	87.5239
ChIP-seq	SRR12358893	TH17	TOM-007	27161165	1358058250	87.4463
ChIP-seq	SRR12358892	TH3i	TOM-007	24353013	1217650650	87.6813
ChIP-seq	SRR12358891	AH29	AKA-017	28981935	1449096750	84.7076
ChIP-seq	SRR12358890	TH39	TOM-007	26149813	1307490650	86.6431
ChIP-seq	SRR12358889	TH37	TOM-007	24543919	1227195950	87.208
ChIP-seq	SRR12358888	TH4i	TOM-007	28587215	1429360750	87.9488
ChIP-seq	SRR12358882	AH47	AKA-017	29592072	1479603600	85.3824
ChIP-seq	SRR12358881	JH2i	JUT-011	24504939	1225246950	88.3024
ChIP-seq	SRR12358887	TH49	TOM-007	31375111	1568755550	87.7629
ChIP-seq	SRR12358886	TH47	TOM-007	25533007	1276650350	87.3935
ChIP-seq	SRR12358885	AH27	AKA-017	24113455	1205672750	83.8424
ChIP-seq	SRR12358884	AH4i	AKA-017	22387607	1119380350	85.7176
ChIP-seq	SRR12358883	AH49	AKA-017	31783190	1589159500	85.0946
ChIP-seq	SRR12381821	AG1i	AKA-017	30947594	1547379700	86.0381
ChIP-seq	SRR12381820	AG19	AKA-017	25828846	1291442300	85.0252
ChIP-seq	SRR12381819	JG29	JUT-011	40088923	2004446150	88.8663
ChIP-seq	SRR12381818	SG4i	SLA-001	25451935	1272596750	84.4247
ChIP-seq	SRR12381817	SG49	SLA-001	27450240	1372512000	83.8573
ChIP-seq	SRR12381816	SG47	SLA-001	24937948	1246897400	82.7138
ChIP-seq	SRR12381815	TG1i	TOM-007	36582677	1829133850	87.5712
ChIP-seq	SRR12381814	TG19	TOM-007	30031481	1501574050	82.9654
ChIP-seq	SRR12381813	TG17	TOM-007	32004340	1600217000	85.5179
ChIP-seq	SRR12381812	TG3i	TOM-007	34045916	1702295800	86.6851
ChIP-seq	SRR12381811	AG29	AKA-017	29353749	1467687450	85.1728
ChIP-seq	SRR12381810	TG39	TOM-007	33155499	1657774950	86.1744
ChIP-seq	SRR12381809	TG37	TOM-007	36092176	1804608800	86.3717
ChIP-seq	SRR12381808	TG4i	TOM-007	28956870	1447843500	87.6231
ChIP-seq	SRR12381807	TG49	TOM-007	33341086	1667054300	86.2786
ChIP-seq	SRR12381806	TG47	TOM-007	30335557	1516777850	85.6804
ChIP-seq	SRR12381805	AG27	AKA-017	25338233	1266911650	79.9343
ChIP-seq	SRR12381804	AG4i	AKA-017	25385598	1269279900	85.764
ChIP-seq	SRR12381803	AG49	AKA-017	25486175	1274308750	83.7544
ChIP-seq	SRR12381802	AG47	AKA-017	27316050	1365802500	83.6727
ChIP-seq	SRR12381801	JG2i	JUT-011	45528347	2276417350	88.5354
ChIP-seq	SRR12381800	JG27	JUT-011	36182171	1809108550	87.394
ChIP-seq	SRR12381799	JG3i	JUT-011	45300210	2265010500	88.3099
ChIP-seq	SRR12381798	JG39	JUT-011	35135902	1756795100	88.0564
ChIP-seq	SRR12381797	JG37	JUT-011	44910555	2245527750	86.4753
ChIP-seq	SRR12381796	JG4i	JUT-011	47853594	2392679700	88.65
ChIP-seq	SRR12381795	JG49	JUT-011	37951930	1897596500	88.4944
ChIP-seq	SRR12381794	JG47	JUT-011	51898053	2594902650	85.8047
ChIP-seq	SRR12381793	MG2i	MUN-016	34612777	1730638850	83.8275
ChIP-seq	SRR12381792	MG29	MUN-016	30996743	1549837150	83.8275
ChIP-seq	SRR12381791	AG17	AKA-017	26915499	1345774950	83.7903
ChIP-seq	SRR12381790	MG27	MUN-016	32888934	1644446700	83.8275
ChIP-seq	SRR12381789	MG3i	MUN-016	34666458	1733322900	83.8275
ChIP-seq	SRR12381788	MG39	MUN-016	32219984	1610999200	83.8275
ChIP-seq	SRR12381787	MG37	MUN-016	32496155	1624807750	83.8275
ChIP-seq	SRR12381786	MG4i	MUN-016	34258279	1712913950	83.8275
ChIP-seq	SRR12381785	MG49	MUN-016	31761211	1588060550	83.8275
ChIP-seq	SRR12381784	MG47	MUN-016	33089764	1654488200	83.8275
ChIP-seq	SRR12381783	SG1i	SLA-001	25614829	1280741450	83.856
ChIP-seq	SRR12381782	SG19	SLA-001	26267322	1313366100	78.9092
ChIP-seq	SRR12381781	SG17	SLA-001	27811755	1390587750	82.3649
ChIP-seq	SRR12381780	AG2i	AKA-017	30546221	1527311050	83.9102
ChIP-seq	SRR12381779	SG2i	SLA-001	31269421	1563471050	80.9401
ChIP-seq	SRR12381778	SG29	SLA-001	26992220	1349611000	82.4143
ChIP-seq	SRR12381777	SG27	SLA-001	26883180	1344159000	81.9034
ChIP-seq	SRR12398429	JO17	JUT-011	29897384	1494869200	89.0611
ChIP-seq	SRR12398428	JO2i	JUT-011	30683998	1534199900	89.0611
ChIP-seq	SRR12398427	JO29	JUT-011	32035314	1601765700	89.0611
ChIP-seq	SRR12398426	JO27	JUT-011	31456304	1572815200	89.0611
ChIP-seq	SRR12398425	JO3i	JUT-011	32780359	1639017950	89.0611
ChIP-seq	SRR12398424	JO39	JUT-011	30632733	1531636650	89.0611
ChIP-seq	SRR12398423	JO37	JUT-011	31617427	1580871350	89.0611
ChIP-seq	SRR12398422	MO2i	MUN-016	34701842	1735092100	86.7503
ChIP-seq	SRR12398421	MO29	MUN-016	30700407	1535020350	86.7503
ChIP-seq	SRR12398420	AO17	AKA-017	30940860	1547043000	85.7176
ChIP-seq	SRR12398419	MO27	MUN-016	31213221	1560661050	86.7503
ChIP-seq	SRR12398418	MO3i	MUN-016	36355654	1817782700	86.7503
ChIP-seq	SRR12398417	MO39	MUN-016	30236004	1511800200	86.7503
ChIP-seq	SRR12398416	MO37	MUN-016	30752302	1537615100	86.7503
ChIP-seq	SRR12398415	MO5i	MUN-016	35529983	1776499150	86.7503
ChIP-seq	SRR12398414	MO59	MUN-016	30582890	1529144500	86.7503
ChIP-seq	SRR12398413	MO57	MUN-016	30932473	1546623650	86.7503
ChIP-seq	SRR12398412	SO1i	SLA-001	25905994	1295299700	84.5793
ChIP-seq	SRR12398411	SO19	SLA-001	27093978	1354698900	77.8236
ChIP-seq	SRR12398410	SO17	SLA-001	25933863	1296693150	82.6531
ChIP-seq	SRR12398409	AO2i	AKA-017	34052851	1702642550	85.7176
ChIP-seq	SRR12398408	SO3i	SLA-001	29737419	1486870950	84.7167
ChIP-seq	SRR12398407	SO39	SLA-001	30480018	1524000900	81.3134
ChIP-seq	SRR12398406	SO37	SLA-001	25026808	1251340400	82.8121
ChIP-seq	SRR12398405	SO4i	SLA-001	41303665	2065183250	85.328
ChIP-seq	SRR12398404	SO49	SLA-001	46220123	2311006150	85.8357
ChIP-seq	SRR12398403	SO47	SLA-001	59094522	2954726100	85.2372
ChIP-seq	SRR12398402	TO1i	TOM-007	31766138	1588306900	85.8981
ChIP-seq	SRR12398401	TO19	TOM-007	27284005	1364200250	84.9636
ChIP-seq	SRR12398400	TO17	TOM-007	32297219	1614860950	86.6497
ChIP-seq	SRR12398399	TO2i	TOM-007	32496041	1624802050	83.9088
ChIP-seq	SRR12398398	AO29	AKA-017	29847845	1492392250	85.7176
ChIP-seq	SRR12398397	TO29	TOM-007	26942243	1347112150	65.1405
ChIP-seq	SRR12398396	TO27	TOM-007	32462178	1623108900	86.6168
ChIP-seq	SRR12398395	TO3i	TOM-007	31858083	1592904150	86.3206
ChIP-seq	SRR12398394	TO39	TOM-007	30742777	1537138850	80.3347
ChIP-seq	SRR12398393	TO37	TOM-007	31925144	1596257200	86.072
ChIP-seq	SRR12398392	AO27	AKA-017	30797781	1539889050	85.7176
ChIP-seq	SRR12398391	AO3i	AKA-017	47395131	2369756550	85.7176
ChIP-seq	SRR12398390	AO39	AKA-017	30958065	1547903250	85.7176
ChIP-seq	SRR12398389	AO37	AKA-017	30916608	1545830400	85.7176
ChIP-seq	SRR12398388	JO1i	JUT-011	32945566	1647278300	89.0611
ChIP-seq	SRR12398387	AO1i	AKA-017	45948166	2297408300	85.7176
ChIP-seq	SRR12398386	AO19	AKA-017	28297511	1414875550	85.7176
ChIP-seq	SRR12398385	JO19	JUT-011	31450425	1572521250	89.0611
