## Supplementary material for "Transposons contribute to the functional diversification of the head, gut, and ovary transcriptomes across *Drosophila* natural strains": Supp Table 2

### Sheet: Sheet1
Table S2. Number of chimeric gene-TE transcripts identified in three body parts and five D. melanogaster natural strains from Europe. A. The number of chimeric gene-TE transcripts (and genes between brackets) is shown for each position where a TE is inserted, for each insertion type, each body-part and each strain. B. Number of chimeric gene-TE transcripts likely produced by alternative splicing …
A. Number of chimeric gene-TE transcripts by position, insertion type, body part and strain.
Transcript position	Insertion type	Head					Total head	Gut					Total gut	Ovary					Total ovary	Total
		AKA-017	JUT-011	MUN-016	SLA-001	TOM-007		AKA-017	JUT-011	MUN-016	SLA-001	TOM-007		AKA-017	JUT-011	MUN-016	SLA-001	TOM-007
5'UTR	Overlap and AS insertions	32 (28)	19 (18)	25 (24)	32 (28)	24 (23)	123 (93)	10 (10)	15 (12)	33 (28)	17 (16)	20 (17)	84 (63)	15 (12)	19 (17)	21 (18)	16 (14)	28 (23)	82 (57)	252 (160)
3'UTR		53 (41)	59 (49)	69 (52)	59 (43)	56 (44)	236 (142)	32 (27)	50 (39)	59 (43)	49 (37)	58 (42)	180 (112)	26 (22)	36 (28)	44 (33)	39 (30)	46 (32)	145 (89)	436 (222)
Internal exon		14 (11)	5 (5)	9 (8)	17 (15)	9 (8)	50 (33)	9 (7)	10 (7)	4 (4)	21 (16)	7 (7)	34 (26)	12 (10)	9 (6)	14 (11)	13 (11)	3 (3)	34 (26)	95 (59)
Unique exon		10 (10)	7 (7)	10 (10)	15 (15)	10 (10)	36 (34)	4 (4)	7 (7)	10 (10)	10 (10)	10 (10)	30 (29)	3 (3)	6 (6)	14 (14)	14 (14)	6 (6)	30 (27)	65 (57)
5'UTR	Internal insertions	39 (33)	41 (37)	41 (35)	46 (35)	31 (30)	144 (100)	22 (21)	27 (22)	42 (39)	35 (30)	31 (28)	114 (88)	29 (24)	32 (26)	43 (36)	30 (26)	28 (24)	100 (70)	275 (174)
3'UTR		97 (83)	98 (81)	125 (94)	116 (90)	71 (57)	359 (212)	95 (73)	86 (67)	131 (97)	90 (67)	95 (75)	313 (182)	80 (61)	92 (74)	100 (71)	92 (68)	83 (62)	282 (152)	687 (311)
Internal exon		75 (57)	69 (53)	84 (53)	73 (56)	61 (47)	257 (138)	69 (52)	74 (53)	72 (51)	64 (44)	75 (51)	223 (127)	72 (49)	77 (49)	82 (52)	63 (42)	63 (43)	220 (116)	508 (235)
Unique exon		14 (14)	10 (10)	13 (13)	17 (17)	9 (9)	39 (36)	16 (16)	15 (15)	19 (19)	14 (14)	12 (12)	44 (40)	9 (9)	11 (11)	12 (12)	13 (13)	11 (11)	30 (28)	78 (65)
Total		267 (219)	266 (221)	314 (238)	315 (243)	226 (182)	1,001 (182)	220 (174)	245 (190)	316 (245)	245 (184)	271 (208)	863 (208)	205 (156)	249 (186)	280 (203)	242 (179)	231 (172)	772 (172)	1,931 (826)
B. Number expected and observed chimeric transcripts and genes with AS motifs.
Category	Chimeric gene-TE transcripts	Chimeric genes
All - expected AS motif	157	94
All - found AS motif	132	80
Head - expected AS motif	84	57
Head - found AS motif	68	46
Gut - expected AS motif	57	42
Gut - found AS motif	50	37
Ovary - expected AS motif	47	33
Ovary - found AS motif	43	30
C. Number of chimeric gene-TE transcripts by strain and insertion type.
Category	Strain					Strain-specific		Shared across 5 strains		Shared between 2-4		Total
	AKA-017	JUT-011	MUN-016	SLA-001	TOM-007
All	549	595	725	625	595	1312	67.9441	66	3.41792	553	28.638	1931
Overlap and AS insertions	167	187	246	225	226	603	78.7206	12	1.56658	151	19.7128	766
Internal insertions	451	474	573	488	447	935	64.4383	61	4.204	455	31.3577	1451
All (≥120 bp)	288	316	404	366	359	849	72.813	25	2.14408	292	25.0429	1166
Overlap and AS insertions (≥120 bp)	126	156	211	184	192	508	79.6238	11	1.72414	119	18.652	638
Internal insertions (≥120 bp)	189	191	245	226	200	461	68.6012	19	2.82738	192	28.5714	672
χ2 test.
P-values obtained from a χ2 test.
Comparison	Proportion 1	Proportion 2	P-value
Strain-specific internal vs strain-specific overlap & AS insertions	0.644383	0.787206	0.003973
Shared internal vs shared overlap & AS insertions	0.355617	0.212794	3.33e-07
Strain-specific internal (≥120 bp) vs strain-specific overlap & AS insertions (≥120 bp)	0.686012	0.796238	0.08636
Shared internal (≥120 bp) vs shared overlap & AS insertions (≥120 bp)	0.313988	0.203762	0.0006084
