## Supplementary material for "Transposons contribute to the functional diversification of the head, gut, and ovary transcriptomes across *Drosophila* natural strains": Supp Table 3

### Sheet: Sheet1
Table S3. Number of chimeric gene-TE transcripts divided by body part-specificity, globally and by insertion type. A. Number of chimeric gene-TE transcripts by body part and by insertion type. B. Number of transcripts assembled by body part and body-part specific (top) and χ2 test (bottom). C. χ2 test results by strain and between body parts, correcting by the total number of transcripts assemble…
A. Number of chimeric gene-TE transcripts by body part and insertion type.
Category	Body part			Body part-specific		Shared across 3 body parts		Shared between 2 body parts		Total
	Head	Gut	Ovary
All	1001	863	772	1406	72.812	180	9.3216	345	17.8664	1931
Overlap and AS insertions	398	303	272	608	79.3734	49	6.39687	109	14.2298	766
Internal insertions	753	659	597	1037	71.468	144	9.92419	270	18.6079	1451
All (≥120 bp)	577	509	453	878	75.3002	85	7.28988	203	17.4099	1166
Overlap and AS insertions (≥120 bp)	333	250	232	504	78.9969	43	6.73981	91	14.2633	638
Internal insertions (≥120 bp)	319	309	265	499	74.256	48	7.14286	125	18.6012	672
B. Total transcripts assembled and body-part specific.
Body part	Total assembled	Body part-specific	%	Total chimeric transcripts	Body part-specific chimeric transcripts	%
Head	16035	3721	0.232055	1001	620	0.619381
Gut	15331	2321	0.151393	863	427	0.494786
Ovary	12381	1393	0.112511	772	359	0.465026
χ2 test.
P-values obtained from a χ2 test.
Comparison	Proportion 1	Proportion 2	P-value
Head-specific chimeric transcripts vs gut-specific chimeric transcripts	0.619381	0.494786	0.004572
Head-specific chimeric transcripts vs ovary-specific chimeric transcripts	0.619381	0.465026	0.0005258
Gut-specific chimeric transcripts vs ovary-specific chimeric transcripts	0.494786	0.465026	0.8013
χ2 test.
P-values obtained from a χ2 test.
Comparison	Proportion 1	Proportion 2	P-value
Head-specific chimeric transcripts vs all head-specific	0.619381	0.232055	< 2.2E-16
Gut-specific chimeric transcripts vs all gut-specific	0.494786	0.151393	< 2.2E-16
Ovary-specific chimeric transcripts vs all ovary-specific	0.465026	0.112511	< 2.2E-16
C. χ2 test results by insertion type and strain between body parts.
Corrected by by the total number of transcripts assembled.
Strain	Comparison	Proportion 1	Proportion 2	P-value
All chimeric gene-TE transcripts (All)	All - head vs gut	0.062	0.056	0.0322893
	All - head vs ovary	0.062	0.062	1
	All - gut vs ovary	0.056	0.062	0.0475838
AKA-017	All - head vs gut	0.028	0.024	0.0498533
	All - head vs ovary	0.028	0.027	0.595249
	All - gut vs ovary	0.024	0.027	0.201082	*
JUT-011	All - head vs gut	0.028	0.027	0.607843	*
	All - head vs ovary	0.028	0.032	0.167903
	All - gut vs ovary	0.027	0.032	0.057431
MUN-016	All - head vs gut	0.034	0.038	0.135714	*
	All - head vs ovary	0.034	0.04	0.0582604
	All - gut vs ovary	0.038	0.04	0.683155	*
SLA-001	All - head vs gut	0.034	0.025	0.000164333
	All - head vs ovary	0.034	0.031	0.253807
	All - gut vs ovary	0.025	0.031	0.0160053
TOM-007	All - head vs gut	0.024	0.03	0.0134929
	All - head vs ovary	0.024	0.03	0.0157767	*
	All - gut vs ovary	0.03	0.03	1	*
Overlap and AS insertions (G1)	G1 - head vs gut	0.025	0.02	0.00345942
	G1 - head vs ovary	0.025	0.022	0.134886
	G1 - gut vs ovary	0.02	0.022	0.225671	*
AKA-017	G1 - head vs gut	0.01	0.005	0.000623176
	G1 - head vs ovary	0.01	0.006	0.0112798	*
	G1 - gut vs ovary	0.005	0.006	0.551504	*
JUT-011	G1 - head vs gut	0.009	0.008	0.515949	*
	G1 - head vs ovary	0.009	0.009	0.685037
	G1 - gut vs ovary	0.008	0.009	0.900546	*
MUN-016	G1 - head vs gut	0.011	0.012	0.533738	*
	G1 - head vs ovary	0.011	0.012	0.419479
	G1 - gut vs ovary	0.012	0.012	0.892123	*
SLA-001	G1 - head vs gut	0.012	0.009	0.0215456
	G1 - head vs ovary	0.012	0.01	0.152935
	G1 - gut vs ovary	0.009	0.01	0.512313	*
TOM-007	G1 - head vs gut	0.009	0.01	0.641191	*
	G1 - head vs ovary	0.009	0.011	0.496397
	G1 - gut vs ovary	0.01	0.011	0.873647	*
Internal insertions (G2)	G2 - head vs gut	0.047	0.043	0.11064	*
	G2 - head vs ovary	0.047	0.048	0.657254
	G2 - gut vs ovary	0.043	0.048	0.0499175
AKA-017	G2 - head vs gut	0.022	0.021	0.395546	*
	G2 - head vs ovary	0.022	0.023	0.73793
	G2 - gut vs ovary	0.021	0.023	0.234982	*
JUT-011	G2 - head vs gut	0.022	0.021	0.605829	*
	G2 - head vs ovary	0.022	0.027	0.0967035
	G2 - gut vs ovary	0.021	0.027	0.0287008
MUN-016	G2 - head vs gut	0.027	0.031	0.117151	*
	G2 - head vs ovary	0.027	0.032	0.0682953
	G2 - gut vs ovary	0.031	0.032	0.790917	*
SLA-001	G2 - head vs gut	0.027	0.019	0.00136052
	G2 - head vs ovary	0.027	0.025	0.453606
	G2 - gut vs ovary	0.019	0.025	0.0237823
TOM-007	G2 - head vs gut	0.017	0.023	0.0067253
	G2 - head vs ovary	0.017	0.024	0.00511487	*
	G2 - gut vs ovary	0.023	0.024	0.889123
All ≥120 bp	All - ≥120 -head vs gut	0.036	0.033	0.203746	*
	All - ≥120 -head vs ovary	0.036	0.037	0.819076
	All - ≥120 -gut vs ovary	0.033	0.037	0.148155	*
AKA-017	All - ≥120 -head vs gut	0.015	0.012	0.082355	*
	All - ≥120 -head vs ovary	0.015	0.013	0.313872
	All - ≥120 -gut vs ovary	0.012	0.013	0.572499	*
JUT-011	All - ≥120 -head vs gut	0.014	0.015	0.61492	*
	All - ≥120 -head vs ovary	0.014	0.016	0.217707
	All - ≥120 -gut vs ovary	0.015	0.016	0.493986	*
MUN-016	All - ≥120 -head vs gut	0.018	0.021	0.21404	*
	All - ≥120 -head vs ovary	0.018	0.021	0.222405
	All - ≥120 -gut vs ovary	0.021	0.021	1	*
SLA-001	All - ≥120 -head vs gut	0.02	0.015	0.0077778
	All - ≥120 -head vs ovary	0.02	0.017	0.181975
	All - ≥120 -gut vs ovary	0.015	0.017	0.261121	*
TOM-007	All - ≥120 -head vs gut	0.014	0.018	0.0235925
	All - ≥120 -head vs ovary	0.014	0.019	0.0168505	*
	All - ≥120 -gut vs ovary	0.018	0.019	0.87799	*
Overlap and AS insertions ≥120 bp (G1 - ≥120)	G1 - ≥120 -head vs gut	0.021	0.016	0.00468264
	G1 - ≥120 -head vs ovary	0.021	0.019	0.250939
	G1 - ≥120 -gut vs ovary	0.016	0.019	0.142538	*
AKA-017	G1 - ≥120 -head vs gut	0.008	0.004	0.000583859
	G1 - ≥120 -head vs ovary	0.008	0.004	0.00416281	*
	G1 - ≥120 -gut vs ovary	0.004	0.004	0.809675	*
JUT-011	G1 - ≥120 -head vs gut	0.008	0.007	0.49224	*
	G1 - ≥120 -head vs ovary	0.008	0.008	1
	G1 - ≥120 -gut vs ovary	0.007	0.008	0.488052	*
MUN-016	G1 - ≥120 -head vs gut	0.01	0.01	0.912626	*
	G1 - ≥120 -head vs ovary	0.01	0.011	0.752643
	G1 - ≥120 -gut vs ovary	0.01	0.011	0.896359	*
SLA-001	G1 - ≥120 -head vs gut	0.01	0.007	0.0121987
	G1 - ≥120 -head vs ovary	0.01	0.008	0.179055
	G1 - ≥120 -gut vs ovary	0.007	0.008	0.348056	*
TOM-007	G1 - ≥120 -head vs gut	0.008	0.009	0.64943	*
	G1 - ≥120 -head vs ovary	0.008	0.009	0.60891
	G1 - ≥120 -gut vs ovary	0.009	0.009	1	*
Internal insertions (G2 - ≥120)	G2 - ≥120 -head vs gut	0.02	0.02	0.903267	*
	G2 - ≥120 -head vs ovary	0.02	0.021	0.407026
	G2 - ≥120 -gut vs ovary	0.02	0.021	0.504012	*
AKA-017	G2 - ≥120 -head vs gut	0.009	0.009	1	*
	G2 - ≥120 -head vs ovary	0.009	0.01	0.725153
	G2 - ≥120 -gut vs ovary	0.009	0.01	0.766436	*
JUT-011	G2 - ≥120 -head vs gut	0.008	0.009	0.403265	*
	G2 - ≥120 -head vs ovary	0.008	0.011	0.077762
	G2 - ≥120 -gut vs ovary	0.009	0.011	0.381316	*
MUN-016	G2 - ≥120 -head vs gut	0.011	0.014	0.108532	*
	G2 - ≥120 -head vs ovary	0.011	0.012	0.391438
	G2 - ≥120 -gut vs ovary	0.014	0.012	0.560465	*
SLA-001	G2 - ≥120 -head vs gut	0.012	0.009	0.166344	*
	G2 - ≥120 -head vs ovary	0.012	0.011	0.677554
	G2 - ≥120 -gut vs ovary	0.009	0.011	0.411395	*
TOM-007	G2 - ≥120 -head vs gut	0.007	0.011	0.0246479
	G2 - ≥120 -head vs ovary	0.007	0.011	0.0186661	*
	G2 - ≥120 -gut vs ovary	0.011	0.011	0.910485	*
