## Supplementary material for "Transposons contribute to the functional diversification of the head, gut, and ovary transcriptomes across *Drosophila* natural strains": Supp Table 4

### Sheet: Sheet1
Table S4. Analysis of the TE position in the chimeric gene-TE transcripts. A. TEs have a nonrandom distribution in the genome. The total number of bases in each region -5’/3’-UTR and exons or introns- was obtained from the longest transcript annotated for each gene in the release 6.31 of the genome of D. melanogaster. B. Number of chimeric gene-TE transcripts by frequency and position where the T…
A. Nonrandom distribution of TEs.
Type of sequence	Total bases	Percentage
Total sequence	94438889	1
Sequence in 5'UTR	3281627	0.0347487
Sequence in 3'UTR	6634066	0.0702472
Exon+Intron	84523196	0.895004
χ2 test.
P-values obtained from a χ2 test.
All (826)	Number of genes	Proportion 1	Proportion 2	P-value
3'UTR	417	0.504843	0.0702472	< 2.2E-16
5'UTR	273	0.330508	0.0347487	< 2.2E-16
Internal exon	266	0.322034	0.895004	< 2.2E-16
All (≥120, 518)	Number of genes	Proportion 1	Proportion 2	P-value
3'UTR	268	0.517375	0.0702472	< 2.2E-16
5'UTR	180	0.34749	0.0347487	< 2.2E-16
Internal exon	126	0.243243	0.895004	< 2.2E-16
Overlap & AS insertions (415)	Number of genes	Proportion 1	Proportion 2	P-value
3'UTR	222	0.53494	0.0702472	< 2.2E-16
5'UTR	160	0.385542	0.0347487	< 2.2E-16
Internal exon	59	0.142169	0.895004	< 2.2E-16
Internal insertions (638)	Number of genes	Proportion 1	Proportion 2	P-value
3'UTR	311	0.487461	0.0702472	< 2.2E-16
5'UTR	174	0.272727	0.0347487	< 2.2E-16
Internal exon	235	0.368339	0.895004	< 2.2E-16
Overlap & AS insertions (≥120, 351)	Number of genes	Proportion 1	Proportion 2	P-value
3'UTR	183	0.521368	0.0702472	< 2.2E-16
5'UTR	138	0.393162	0.0347487	< 2.2E-16
Internal exon	45	0.128205	0.895004	< 2.2E-16
Internal insertions (≥120, 309)	Number of genes	Proportion 1	Proportion 2	P-value
3'UTR	156	0.504854	0.0702472	< 2.2E-16
5'UTR	77	0.249191	0.0347487	< 2.2E-16
Internal exon	100	0.323625	0.895004	< 2.2E-16
B. Number of chimeric gene-TE transcripts by frequency and position where the TE is located.					χ2 test.						χ2 test (>120bp)
Frequency	Position	Chimeric transcripts	Chimeric transcripts with TE ≥ 120		Frequency	Position			Total		Frequency	Position			Total
Strain-specific	3'UTR	483	321			5'UTR	3'UTR	Internal exon				5'UTR	3'UTR	Internal exon
Shared across 5 strains	3'UTR	27	11		Strain-specific	255	483	270	1008		Strain-specific	158	321	107	586
Shared across 2-4 strains	3'UTR	215	121		Shared across 2-5	97	242	170	509		Shared across 2-5	56	132	55	243
Strain-specific	5'UTR	255	158		P-value	0.03555	0.9731	0.05545			P-value	0.4111	0.9992	0.2785
Shared across 5 strains	5'UTR	8	3
Shared across 2-4 strains	5'UTR	89	53
Strain-specific	Internal exon	270	107
Shared across 5 strains	Internal exon	20	5
Shared across 2-4 strains	Internal exon	150	50
C. Number of chimeric gene-TE transcripts by frequency and position where the TE is located.					χ2 test of insertions in internal exons.
Insertion type	Position	Chimeric transcripts			Comparison	Proportion 1	Proportion 2	P-value
Overlap and AS insertions	3'UTR	316			Overlap and AS vs internal ins.	0.0716723	0.345288	< 2.2E-16
Overlap and AS insertions	5'UTR	169			Overlap and AS vs internal ins. (≥120 bp)	0.0518672	0.282609	5.351e-16
Overlap and AS insertions	Internal exon	42
Overlap and AS insertions (≥120 bp)	3'UTR	261
Overlap and AS insertions (≥120 bp)	5'UTR	142
Overlap and AS insertions (≥120bp)	Internal exon	25
Internal insertions	3'UTR	503
Internal insertions	5'UTR	212
Internal insertions	Internal exon	414
Internal insertions (≥120 bp)	3'UTR	237
Internal insertions (≥120 bp)	5'UTR	91
Internal insertions (≥120 bp)	Internal exon	143
D. Number of chimeric gene-TE transcripts by tissue, frequency and position where the TE is located.
Using only chimeric transcripts with one TE family annotated and in the same position across the 5 strains, for all chimeric transcripts and for the overlap and AS insertions and internal insertions group.
Body part	Group	Frequency	Position	Chimeric transcripts
Head	All	Strain-specific	3'UTR	222
Head	All	Shared across 5 strains	3'UTR	25
Head	All	Shared across 2-4 strains	3'UTR	136
Head	All	Strain-specific	5'UTR	121
Head	All	Shared across 5 strains	5'UTR	8
Head	All	Shared across 2-4 strains	5'UTR	56
Head	All	Strain-specific	Internal exon	113
Head	All	Shared across 5 strains	Internal exon	18
Head	All	Shared across 2-4 strains	Internal exon	88
Gut	All	Strain-specific	3'UTR	189
Gut	All	Shared across 5 strains	3'UTR	26
Gut	All	Shared across 2-4 strains	3'UTR	137
Gut	All	Strain-specific	5'UTR	79
Gut	All	Shared across 5 strains	5'UTR	7
Gut	All	Shared across 2-4 strains	5'UTR	56
Gut	All	Strain-specific	Internal exon	98
Gut	All	Shared across 5 strains	Internal exon	19
Gut	All	Shared across 2-4 strains	Internal exon	92
Ovary	All	Strain-specific	3'UTR	126
Ovary	All	Shared across 5 strains	3'UTR	26
Ovary	All	Shared across 2-4 strains	3'UTR	133
Ovary	All	Strain-specific	5'UTR	70
Ovary	All	Shared across 5 strains	5'UTR	8
Ovary	All	Shared across 2-4 strains	5'UTR	49
Ovary	All	Strain-specific	Internal exon	86
Ovary	All	Shared across 5 strains	Internal exon	19
Ovary	All	Shared across 2-4 strains	Internal exon	92
Head	Overlap & AS insertions	Strain-specific	3'UTR	118
Head	Overlap & AS insertions	Shared across 5 strains	3'UTR	5
Head	Overlap & AS insertions	Shared across 2-4 strains	3'UTR	43
Head	Overlap & AS insertions	Strain-specific	5'UTR	65
Head	Overlap & AS insertions	Shared across 5 strains	5'UTR	0
Head	Overlap & AS insertions	Shared across 2-4 strains	5'UTR	16
Head	Overlap & AS insertions	Strain-specific	Internal exon	15
Head	Overlap & AS insertions	Shared across 5 strains	Internal exon	0
Head	Overlap & AS insertions	Shared across 2-4 strains	Internal exon	6
Gut	Overlap & AS insertions	Strain-specific	3'UTR	91
Gut	Overlap & AS insertions	Shared across 5 strains	3'UTR	5
Gut	Overlap & AS insertions	Shared across 2-4 strains	3'UTR	48
Gut	Overlap & AS insertions	Strain-specific	5'UTR	38
Gut	Overlap & AS insertions	Shared across 5 strains	5'UTR	0
Gut	Overlap & AS insertions	Shared across 2-4 strains	5'UTR	21
Gut	Overlap & AS insertions	Strain-specific	Internal exon	11
Gut	Overlap & AS insertions	Shared across 5 strains	Internal exon	1
Gut	Overlap & AS insertions	Shared across 2-4 strains	Internal exon	9
Ovary	Overlap & AS insertions	Strain-specific	3'UTR	61
Ovary	Overlap & AS insertions	Shared across 5 strains	3'UTR	5
Ovary	Overlap & AS insertions	Shared across 2-4 strains	3'UTR	39
Ovary	Overlap & AS insertions	Strain-specific	5'UTR	43
Ovary	Overlap & AS insertions	Shared across 5 strains	5'UTR	0
Ovary	Overlap & AS insertions	Shared across 2-4 strains	5'UTR	18
Ovary	Overlap & AS insertions	Strain-specific	Internal exon	6
Ovary	Overlap & AS insertions	Shared across 5 strains	Internal exon	1
Ovary	Overlap & AS insertions	Shared across 2-4 strains	Internal exon	7
Head	Internal insertions	Strain-specific	3'UTR	143
Head	Internal insertions	Shared across 5 strains	3'UTR	21
Head	Internal insertions	Shared across 2-4 strains	3'UTR	104
Head	Internal insertions	Strain-specific	5'UTR	66
Head	Internal insertions	Shared across 5 strains	5'UTR	8
Head	Internal insertions	Shared across 2-4 strains	5'UTR	43
Head	Internal insertions	Strain-specific	Internal exon	105
Head	Internal insertions	Shared across 5 strains	Internal exon	18
Head	Internal insertions	Shared across 2-4 strains	Internal exon	82
Gut	Internal insertions	Strain-specific	3'UTR	125
Gut	Internal insertions	Shared across 5 strains	3'UTR	22
Gut	Internal insertions	Shared across 2-4 strains	3'UTR	101
Gut	Internal insertions	Strain-specific	5'UTR	46
Gut	Internal insertions	Shared across 5 strains	5'UTR	7
Gut	Internal insertions	Shared across 2-4 strains	5'UTR	39
Gut	Internal insertions	Strain-specific	Internal exon	89
Gut	Internal insertions	Shared across 5 strains	Internal exon	19
Gut	Internal insertions	Shared across 2-4 strains	Internal exon	88
Ovary	Internal insertions	Strain-specific	3'UTR	79
Ovary	Internal insertions	Shared across 5 strains	3'UTR	22
Ovary	Internal insertions	Shared across 2-4 strains	3'UTR	101
Ovary	Internal insertions	Strain-specific	5'UTR	35
Ovary	Internal insertions	Shared across 5 strains	5'UTR	8
Ovary	Internal insertions	Shared across 2-4 strains	5'UTR	36
Ovary	Internal insertions	Strain-specific	Internal exon	81
Ovary	Internal insertions	Shared across 5 strains	Internal exon	19
Ovary	Internal insertions	Shared across 2-4 strains	Internal exon	87
