## Supplementary material for "Transposons contribute to the functional diversification of the head, gut, and ovary transcriptomes across *Drosophila* natural strains": Supp Table 7

### Sheet: Sheet1
Table S7. Epigenetic analyses. A. Analysis of 198 genes with consistent epigenetic changes. Genes were grouped according to the epigenetic status of strains where the chimeric transcript was detected or not. B. Subset of 58 genes with insertions in 5’UTR.
A
Change	TE status	FC < 1	FC > 1	Number of genes	Average expression (TPM)
Both to H3K27ac	Not present	1	3	4	28.7872
Both to H3K27ac	Present	1	3	4	47.2855
Both to H3K9me3	Not present	2	0	2	50.4227
Both to H3K9me3	Present	2	0	2	21.2857
Gain of H3K27ac	Not present	4	4	8	24.7967
Gain of H3K27ac	Present	4	4	8	17.3132
Gain of H3K9me3	Not present	2	1	3	11.8319
Gain of H3K9me3	Present	2	1	3	15.8412
Gain of both	Not present	10	6	16	12.9748
Gain of both	Present	10	6	16	10.8751
H3K27ac to H3K9me3	Not present	1	2	3	28.6633
H3K27ac to H3K9me3	Present	1	2	3	22.3345
H3K27ac to both	Not present	14	4	18	17.18
H3K27ac to both	Present	14	4	18	10.8382
H3K9me3 to both	Not present	1	1	2	49.4105
H3K9me3 to both	Present	1	1	2	48.1116
Loss of H3K27ac	Not present	10	1	11	32.6921
Loss of H3K27ac	Present	10	1	11	10.2068
Loss of both	Not present	5	2	7	15.2592
Loss of both	Present	5	2	7	12.9751
Maintain same status	Not present	61	32	93	32.1994
Maintain same status	Present	61	32	93	23.398
No marks	Not present	28	14	42	25.3735
No marks	Present	28	14	42	17.8144
B
Change	TE_status	FC < 1	FC > 1	Number of genes	Average expression (TPM)
Both to H3K27ac	Not present	1	0	1	12.2002
Both to H3K27ac	Present	1	0	1	10.0305
Both to H3K9me3	Not present	1	0	1	25.072
Both to H3K9me3	Present	1	0	1	11.3901
Gain of H3K27ac	Not present	2	0	2	20.0803
Gain of H3K27ac	Present	2	0	2	3.66063
Gain of H3K9me3	Not present	1	0	1	3.5399
Gain of H3K9me3	Present	1	0	1	3.42034
Gain of both	Not present	2	0	2	14.0212
Gain of both	Present	2	0	2	4.44264
H3K27ac to both	Not present	4	1	5	24.0015
H3K27ac to both	Present	4	1	5	12.5093
H3K9me3 to both	Not present	1	0	1	87.7484
H3K9me3 to both	Present	1	0	1	50.2519
Loss of H3K27ac	Not present	2	1	3	20.7777
Loss of H3K27ac	Present	2	1	3	9.6907
Loss of both	Not present	2	0	2	4.41656
Loss of both	Present	2	0	2	1.81288
Maintain same status	Not present	18	12	30	29.055
Maintain same status	Present	18	12	30	21.8026
No marks	Not present	9	3	12	16.4567
No marks	Present	9	3	12	8.64
