## Supplementary material for "Transposons contribute to the functional diversification of the head, gut, and ovary transcriptomes across *Drosophila* natural strains": Supp Table 8

### Sheet: Sheet1
Table S8. GO enrichment analyses performed with DAVID tool. The top 5 clusters enriched are shown. A. GO enrichment of biological processes by body part. B. GO enrichment of molecular function by body part. C. GO enrichment of biological processes by body part of chimeric transcripts of the overlap and AS insertions group. D. GO enrichment of molecular function by body part of chimeric transcript…
A. GO enrichment of biological process.
Cluster #	Body part	Number of genes	Enrichment score	Short name	Type	GO names
1	Head	382	6.20591	Regulation of cellular process	Regulation	regulation of cellular process;regulation of biological process;biological regulation;regulation of RNA biosynthetic process;regulation of nucleic acid-templated transcription;regulation of transcription, DNA-templated;regulation of transcription from RNA polymerase II promoter;regulation of nucleobase-containing compound metabolic process;regulation of RNA metabolic process;regulation of nitroge…
2	Head	289	6.02785	Regulation of biological process	Regulation	regulation of cellular process;regulation of biological process;cell communication;single organism signaling;signal transduction;signaling;response to stimulus;cellular response to stimulus;regulation of cell communication;regulation of signaling;cell surface receptor signaling pathway;regulation of signal transduction;regulation of response to stimulus;intracellular signal transduction;negative …
3	Head	127	4.73927	Transcription from RNA polymerase II promoter	Transcription	transcription from RNA polymerase II promoter;negative regulation of cellular process;negative regulation of transcription, DNA-templated;negative regulation of nucleic acid-templated transcription;negative regulation of nucleobase-containing compound metabolic process;negative regulation of RNA biosynthetic process;negative regulation of biological process;negative regulation of nitrogen compoun…
4	Head	162	4.56369	Multicellular development	Development	system development;multicellular organism development;animal organ morphogenesis;epithelium development;tube development;tissue development;anatomical structure morphogenesis;imaginal disc development;morphogenesis of an epithelium;tissue morphogenesis;animal organ development;imaginal disc-derived appendage development;appendage development;imaginal disc-derived appendage morphogenesis;appendage…
5	Head	309	3.25569	Single-multicellular organism process	Development	system development;single-multicellular organism process;multicellular organism development;multicellular organismal process;epithelium development;anatomical structure development;tissue development;anatomical structure morphogenesis;nervous system development;developmental process;animal organ development;single-organism developmental process;single-organism process;generation of neurons;neurog…
1	Gut	347	10.1399	Regulation of biological process	Regulation	regulation of cellular process;regulation of biological process;regulation of RNA metabolic process;regulation of gene expression;regulation of nitrogen compound metabolic process;regulation of cellular metabolic process;regulation of macromolecule metabolic process;regulation of nucleobase-containing compound metabolic process;regulation of cellular biosynthetic process;regulation of cellular ma…
2	Gut	175	8.69181	Regulation of RNA biosynthetic process	Regulation	regulation of RNA biosynthetic process;regulation of nucleic acid-templated transcription;regulation of transcription, DNA-templated;regulation of transcription from RNA polymerase II promoter;transcription, DNA-templated;positive regulation of cellular process;positive regulation of metabolic process;positive regulation of biological process;positive regulation of cellular metabolic process;posi…
3	Gut	120	7.40047	Negative regulation of biological process	Regulation	negative regulation of biological process;negative regulation of cellular process;negative regulation of nitrogen compound metabolic process;negative regulation of cellular metabolic process;negative regulation of cellular biosynthetic process;negative regulation of biosynthetic process;negative regulation of cellular macromolecule biosynthetic process;negative regulation of macromolecule biosynt…
4	Gut	126	5.15915	Epithelium development	Development	epithelium development;tube development;tissue development;animal organ morphogenesis;morphogenesis of an epithelium;tissue morphogenesis;imaginal disc development;appendage development;animal organ development;appendage morphogenesis;post-embryonic appendage morphogenesis;imaginal disc-derived appendage development;epithelial tube morphogenesis;imaginal disc-derived appendage morphogenesis;anato…
5	Gut	317	4.70406	Regulation of cellular process	Regulation	regulation of cellular process;system development;epithelium development;tissue development;animal organ morphogenesis;multicellular organism development;single-multicellular organism process;neurogenesis;cell differentiation;generation of neurons;cell development;cellular developmental process;nervous system development;animal organ development;anatomical structure development;developmental proc…
1	Ovary	303	7.02169	Regulation of biological process	Regulation	regulation of biological process;regulation of cellular process;biological regulation;regulation of nitrogen compound metabolic process;regulation of cellular biosynthetic process;regulation of biosynthetic process;regulation of nucleobase-containing compound metabolic process;regulation of RNA metabolic process;regulation of cellular metabolic process;regulation of cellular macromolecule biosynt…
2	Ovary	106	5.92597	Negative regulation of biological process	Regulation	negative regulation of biological process;negative regulation of cellular process;negative regulation of nitrogen compound metabolic process;negative regulation of cellular biosynthetic process;negative regulation of biosynthetic process;negative regulation of cellular macromolecule biosynthetic process;negative regulation of cellular metabolic process;negative regulation of macromolecule biosynt…
3	Ovary	238	5.26762	Epithelium development	Development	epithelium development;tissue development;tissue morphogenesis;single-multicellular organism process;multicellular organism development;system development;animal organ development;animal organ morphogenesis;multicellular organismal process;anatomical structure development;developmental process;single-organism developmental process;anatomical structure morphogenesis;developmental process involved …
4	Ovary	129	5.0174	Morphogenesis	Development	epithelium development;tissue development;tissue morphogenesis;morphogenesis of an epithelium;system development;animal organ development;tube development;imaginal disc development;animal organ morphogenesis;wing disc development;epithelial tube morphogenesis;anatomical structure morphogenesis;post-embryonic animal organ development;appendage development;imaginal disc-derived appendage developmen…
5	Ovary	148	4.68074	Cell communication and signaling	Communication	cell communication;signal transduction;signaling;single organism signaling;cellular response to stimulus;regulation of response to stimulus;response to stimulus;regulation of cell communication;regulation of signaling;cell surface receptor signaling pathway;regulation of signal transduction;negative regulation of cell communication;negative regulation of signaling;negative regulation of response …
B. GO enrichment of molecular function.
Cluster #	Body part	Number of genes	Enrichment score	Short name	Type	GO names
1	Head	107	9.60513	Regulatory region nucleic acid binding	DNA binding	regulatory region nucleic acid binding;transcription regulatory region sequence-specific DNA binding;nucleic acid binding transcription factor activity;transcription factor activity, sequence-specific DNA binding;regulatory region DNA binding;transcription regulatory region DNA binding;RNA polymerase II regulatory region sequence-specific DNA binding;RNA polymerase II regulatory region DNA bindin…
2	Head	282	3.81218	DNA binding	DNA binding	DNA binding;nucleic acid binding;binding;heterocyclic compound binding;organic cyclic compound binding;
1	Gut	124	10.1698	Nucleic acid binding transcription factor activity	Transcription	nucleic acid binding transcription factor activity;transcription factor activity, sequence-specific DNA binding;RNA polymerase II transcription factor activity, sequence-specific DNA binding;sequence-specific DNA binding;RNA polymerase II regulatory region sequence-specific DNA binding;RNA polymerase II regulatory region DNA binding;transcription regulatory region sequence-specific DNA binding;re…
2	Gut	270	5.50689	DNA binding	DNA binding	DNA binding;nucleic acid binding;heterocyclic compound binding;organic cyclic compound binding;binding;
1	Ovary	93	7.81383	Nucleic acid binding transcription factor activity	Transcription	nucleic acid binding transcription factor activity;transcription factor activity, sequence-specific DNA binding;sequence-specific DNA binding;transcription regulatory region sequence-specific DNA binding;regulatory region DNA binding;transcription regulatory region DNA binding;regulatory region nucleic acid binding;RNA polymerase II regulatory region sequence-specific DNA binding;RNA polymerase I…
2	Ovary	235	3.22576	DNA binding	DNA binding	DNA binding;nucleic acid binding;binding;organic cyclic compound binding;heterocyclic compound binding;
3	Ovary	19	2.91027	Transcription factor activity	Transcription	transcription factor activity, transcription factor binding;transcription cofactor activity;transcription factor activity, protein binding;transcription coactivator activity;
4	Ovary	33	1.41132	Actin binding	Protein binding	actin binding;cytoskeletal protein binding;protein complex binding;actin filament binding;macromolecular complex binding;
C. GO enrichment of biological process of genes from the overlap and AS insertions group.
Cluster #	Body part	Number of genes	Enrichment score	Short name	Type	GO names
1	Head	22	6.20591	Organelle organization	Component	single-organism organelle organization;actin filament-based process;cytoskeleton organization;actin cytoskeleton organization;
2	Head	16	6.02785	Chromosome organization	Regulation	positive regulation of chromosome organization;positive regulation of organelle organization;regulation of organelle organization;regulation of chromosome organization;regulation of cellular component organization;positive regulation of cellular component organization;
3	Head	36	4.73927	Ubiquitination	Regulation	protein ubiquitination;protein modification by small protein conjugation;protein modification by small protein conjugation or removal;cellular protein modification process;protein modification process;cellular protein metabolic process;protein metabolic process;macromolecule modification;
4	Head	61	4.56369	Cell communication and signaling	Stimulus	cell communication;single organism signaling;signaling;signal transduction;response to stimulus;cellular response to stimulus;regulation of cell communication;regulation of signaling;positive regulation of signal transduction;positive regulation of cell communication;positive regulation of signaling;regulation of signal transduction;positive regulation of response to stimulus;negative regulation …
5	Head	17	3.25569	Detection of chemical stimulus	Stimulus	detection of chemical stimulus;detection of stimulus;detection of chemical stimulus involved in sensory perception;behavior;detection of stimulus involved in sensory perception;sensory perception of chemical stimulus;system process;sensory perception;neurological system process;
1	Gut	18	10.1399	Histone modification	Regulation	histone acetylation;internal protein amino acid acetylation;internal peptidyl-lysine acetylation;histone modification;peptidyl-lysine acetylation;covalent chromatin modification;protein acetylation;protein acylation;peptidyl-lysine modification;chromosome organization;cellular protein modification process;protein modification process;chromatin organization;peptidyl-amino acid modification;macromo…
2	Gut	16	8.69181	Regulation of cellular catabolic process	Regulation	regulation of cellular catabolic process;regulation of catabolic process;regulation of autophagy;positive regulation of cellular catabolic process;cellular catabolic process;positive regulation of catabolic process;catabolic process;autophagy;organic substance catabolic process;
3	Gut	90	7.40047	Regulation of biological process	Regulation	regulation of biological process;regulation of cellular process;biological regulation;cellular nitrogen compound metabolic process;regulation of cellular metabolic process;regulation of macromolecule metabolic process;regulation of metabolic process;gene expression;regulation of primary metabolic process;cellular macromolecule biosynthetic process;transcription, DNA-templated;nitrogen compound me…
4	Gut	21	5.15915	Cellular amide metabolic process	Metabolism	cellular amide metabolic process;organonitrogen compound metabolic process;regulation of cellular amide metabolic process;peptide metabolic process;peptide biosynthetic process;amide biosynthetic process;translation;organonitrogen compound biosynthetic process;
5	Gut	19	4.70406	Organonitrogen compound metabolic process	Metabolism	cellular amide metabolic process;regulation of cellular amide metabolic process;regulation of translation;regulation of protein metabolic process;regulation of cellular protein metabolic process;posttranscriptional regulation of gene expression;positive regulation of cellular protein metabolic process;positive regulation of protein metabolic process;
1	Ovary	10	7.02169	Cell projection assembly	Component	cell projection assembly;cilium organization;cilium assembly;organelle assembly;cell projection organization;microtubule-based process;
2	Ovary	15	5.92597	Regulation of catabolic process	Regulation	regulation of catabolic process;regulation of cellular catabolic process;positive regulation of cellular catabolic process;positive regulation of catabolic process;catabolic process;cellular catabolic process;organic substance catabolic process;cellular macromolecule catabolic process;macromolecule catabolic process;
3	Ovary	30	5.26762	Assembly and organization	Component	cell projection assembly;single-organism organelle organization;organelle organization;cell projection organization;cellular component assembly;cellular component biogenesis;cellular component organization;cellular component organization or biogenesis;
4	Ovary	11	5.0174	Regulation of proteolysis	Regulation	regulation of cellular catabolic process;regulation of proteolysis;regulation of protein metabolic process;
5	Ovary	78	4.68074	Regulation of cellular metabolic process	Regulation	regulation of cellular metabolic process;gene expression;regulation of nucleobase-containing compound metabolic process;positive regulation of metabolic process;positive regulation of cellular metabolic process;regulation of metabolic process;cellular aromatic compound metabolic process;regulation of primary metabolic process;regulation of RNA metabolic process;cellular nitrogen compound metaboli…
D. GO enrichment of molecular function of genes from the overlap and AS insertions group.
Cluster #	Body part	Number of genes	Enrichment score	Short name	Type	GO names
1	Head	20	9.60513	Ion channel activity	Channel activity	ligand-gated channel activity;ligand-gated ion channel activity;ion channel activity;substrate-specific channel activity;receptor activity;molecular transducer activity;gated channel activity;neurotransmitter receptor activity;passive transmembrane transporter activity;channel activity;transmembrane receptor activity;signal transducer activity;extracellular ligand-gated ion channel activity;signa…
2	Head	30	3.81218	Ubiquitin-protein transferase activity	Ubiquitin activity	ubiquitin-protein transferase activity;ubiquitin-like protein transferase activity;ubiquitin protein ligase activity;ubiquitin-like protein ligase activity;zinc ion binding;transferase activity;transition metal ion binding;cation binding;metal ion binding;
1	Gut	8	10.1698	Protein kinase binding	DNA binding	protein kinase binding;kinase binding;enzyme binding;
2	Gut	64	5.50689	Nucleic acid binding	DNA binding	nucleic acid binding;heterocyclic compound binding;organic cyclic compound binding;binding;
1	Ovary	24	7.81383	Nucleic acid binding	DNA binding	nucleic acid binding transcription factor activity;transcription factor activity, sequence-specific DNA binding;transcription regulatory region sequence-specific DNA binding;regulatory region DNA binding;transcription regulatory region DNA binding;regulatory region nucleic acid binding;sequence-specific DNA binding;sequence-specific double-stranded DNA binding;RNA polymerase II core promoter prox…
2	Ovary	10	3.22576	Cation channel activity	Channel activity	cation channel activity;potassium ion transmembrane transporter activity;ion channel activity;cation transmembrane transporter activity;substrate-specific channel activity;transmembrane transporter activity;monovalent inorganic cation transmembrane transporter activity;channel activity;passive transmembrane transporter activity;transporter activity;gated channel activity;substrate-specific transm…
3	Ovary	57	2.91027	Heterocyclic compound binding	DNA binding	heterocyclic compound binding;organic cyclic compound binding;nucleic acid binding;binding;
4	Ovary	21	1.41132	Ubiquitin-protein transferase activity	Ubiquitin activity	ubiquitin-like protein transferase activity;zinc ion binding;metal ion binding;cation binding;transition metal ion binding;
E. GO enrichment of biological process of genes from the internal insertions group.
Cluster #	Body part	Number of genes	Enrichment score	Short name	Type	GO names
1	Head	259	6.20591	Regulation of transcription	Regulation	regulation of nucleic acid-templated transcription;regulation of transcription, DNA-templated;regulation of RNA biosynthetic process;regulation of cellular process;regulation of cellular biosynthetic process;regulation of biosynthetic process;regulation of transcription from RNA polymerase II promoter;regulation of cellular macromolecule biosynthetic process;regulation of macromolecule biosynthet…
2	Head	98	6.02785	Transcription from RNA polymerase II promoter	Regulation	transcription from RNA polymerase II promoter;negative regulation of nucleic acid-templated transcription;negative regulation of transcription, DNA-templated;negative regulation of RNA biosynthetic process;negative regulation of cellular process;negative regulation of RNA metabolic process;negative regulation of cellular biosynthetic process;negative regulation of cellular macromolecule biosynthe…
3	Head	198	4.73927	Regulation of cellular process	Regulation	regulation of cellular process;regulation of biological process;cell communication;signal transduction;single organism signaling;signaling;response to stimulus;cellular response to stimulus;cell surface receptor signaling pathway;regulation of response to stimulus;regulation of signal transduction;regulation of cell communication;regulation of signaling;negative regulation of response to stimulus…
4	Head	216	4.56369	Multicellular development	Development	multicellular organism development;system development;single-multicellular organism process;epithelium development;multicellular organismal process;anatomical structure development;tissue development;developmental process;single-organism developmental process;anatomical structure morphogenesis;animal organ development;cell differentiation;nervous system development;single-organism process;cellula…
5	Head	126	3.25569	Epithelium development	Development	multicellular organism development;system development;epithelium development;tissue development;tube development;imaginal disc development;anatomical structure morphogenesis;morphogenesis of an epithelium;imaginal disc-derived appendage development;appendage development;tissue morphogenesis;imaginal disc-derived appendage morphogenesis;appendage morphogenesis;animal organ morphogenesis;post-embry…
1	Gut	254	10.1399	Regulation of compound metabolic process	Regulation	regulation of cellular process;regulation of nitrogen compound metabolic process;regulation of cellular biosynthetic process;regulation of biosynthetic process;regulation of RNA metabolic process;regulation of cellular macromolecule biosynthetic process;regulation of macromolecule biosynthetic process;regulation of biological process;regulation of gene expression;regulation of nucleobase-containi…
2	Gut	99	8.69181	Negative regulation of biological process	Regulation	negative regulation of biological process;negative regulation of cellular process;negative regulation of nitrogen compound metabolic process;negative regulation of cellular biosynthetic process;negative regulation of biosynthetic process;negative regulation of cellular macromolecule biosynthetic process;negative regulation of macromolecule biosynthetic process;negative regulation of gene expressi…
3	Gut	130	7.40047	Regulation of biosynthetic process	Regulation	regulation of RNA biosynthetic process;regulation of nucleic acid-templated transcription;regulation of transcription, DNA-templated;regulation of transcription from RNA polymerase II promoter;transcription, DNA-templated;positive regulation of cellular process;transcription from RNA polymerase II promoter;positive regulation of cellular metabolic process;positive regulation of metabolic process;…
4	Gut	242	5.15915	Regulation of cellular process	Regulation	regulation of cellular process;system development;epithelium development;tissue development;single-multicellular organism process;multicellular organism development;cell differentiation;cellular developmental process;cell development;anatomical structure development;multicellular organismal process;developmental process;single-organism developmental process;animal organ development;neurogenesis;a…
5	Gut	128	4.70406	Epithelium development	Development	system development;epithelium development;tube development;tissue development;multicellular organism development;morphogenesis of an epithelium;imaginal disc development;tissue morphogenesis;appendage development;animal organ morphogenesis;appendage morphogenesis;cell development;imaginal disc-derived appendage development;post-embryonic appendage morphogenesis;imaginal disc-derived appendage mor…
1	Ovary	226	7.02169	Regulation of biological process	Regulation	regulation of biological process;regulation of cellular process;biological regulation;regulation of cellular biosynthetic process;regulation of biosynthetic process;regulation of nitrogen compound metabolic process;regulation of cellular macromolecule biosynthetic process;regulation of macromolecule biosynthetic process;regulation of RNA metabolic process;regulation of nucleobase-containing compo…
2	Ovary	103	5.92597	Negative regulation of biological process	Regulation	negative regulation of biological process;negative regulation of cellular process;negative regulation of nitrogen compound metabolic process;negative regulation of cellular biosynthetic process;negative regulation of biosynthetic process;negative regulation of cellular macromolecule biosynthetic process;negative regulation of macromolecule biosynthetic process;negative regulation of RNA metabolic…
3	Ovary	181	5.26762	Epithelium development	Development	epithelium development;multicellular organism development;single-multicellular organism process;tissue development;tissue morphogenesis;system development;multicellular organismal process;anatomical structure development;morphogenesis of an epithelium;single-organism developmental process;developmental process;anatomical structure morphogenesis;animal organ morphogenesis;animal organ development;…
4	Ovary	119	5.0174	Cell communication	Communication	cell communication;signal transduction;signaling;single organism signaling;regulation of response to stimulus;cellular response to stimulus;response to stimulus;regulation of cell communication;regulation of signaling;cell surface receptor signaling pathway;regulation of signal transduction;negative regulation of cell communication;negative regulation of signaling;negative regulation of response …
5	Ovary	94	4.68074	Cell development	Development	cell development;cell differentiation;cellular developmental process;multicellular organismal reproductive process;cellular process involved in reproduction in multicellular organism;developmental process involved in reproduction;oogenesis;gamete generation;female gamete generation;germ cell development;sexual reproduction;multi-organism reproductive process;multicellular organism reproduction;ep…
F. GO enrichment of molecular function of genes from the internal insertions group.
Cluster #	Body part	Number of genes	Enrichment score	Short name	Type	GO names
1	Head	197	9.60513	Nucleic acid binding transcription factor activity	Transcription	nucleic acid binding transcription factor activity;transcription factor activity, sequence-specific DNA binding;transcription regulatory region sequence-specific DNA binding;RNA polymerase II transcription factor activity, sequence-specific DNA binding;regulatory region DNA binding;transcription regulatory region DNA binding;regulatory region nucleic acid binding;sequence-specific DNA binding;RNA…
2	Head	89	3.81218	Ion binding	Ion binding	cation binding;metal ion binding;ion binding;
1	Gut	204	10.1698	RNA polymerase II transcription	Transcription	RNA polymerase II transcription factor activity, sequence-specific DNA binding;nucleic acid binding transcription factor activity;transcription factor activity, sequence-specific DNA binding;RNA polymerase II regulatory region sequence-specific DNA binding;RNA polymerase II regulatory region DNA binding;sequence-specific DNA binding;transcription regulatory region sequence-specific DNA binding;re…
2	Gut	8	5.50689	Lysine N-methyltransferase activity	Enzyme activity	lysine N-methyltransferase activity;protein-lysine N-methyltransferase activity;histone-lysine N-methyltransferase activity;histone methyltransferase activity;protein methyltransferase activity;N-methyltransferase activity;transferase activity, transferring one-carbon groups;S-adenosylmethionine-dependent methyltransferase activity;methyltransferase activity;
1	Ovary	97	7.81383	Nucleic acid binding transcription factor activity	Transcription	nucleic acid binding transcription factor activity;transcription factor activity, sequence-specific DNA binding;sequence-specific DNA binding;RNA polymerase II regulatory region sequence-specific DNA binding;RNA polymerase II regulatory region DNA binding;RNA polymerase II transcription factor activity, sequence-specific DNA binding;RNA polymerase II core promoter proximal region sequence-specifi…
2	Ovary	15	3.22576	Transcription factor activity	Transcription	transcription cofactor activity;transcription factor activity, transcription factor binding;transcription factor activity, protein binding;transcription coactivator activity;
3	Ovary	81	2.91027	Ion binding	Ion binding	zinc ion binding;metal ion binding;cation binding;transition metal ion binding;ion binding;
4	Ovary	21	1.41132	GTPase activator	Enzyme activity	molecular function regulator;GTPase activator activity;GTPase regulator activity;nucleoside-triphosphatase regulator activity;enzyme activator activity;enzyme regulator activity;
