## Supplementary material for "Transposons contribute to the functional diversification of the head, gut, and ovary transcriptomes across *Drosophila* natural strains": Supp Table 9

### Sheet: Sheet1
Table S9. Protein domain analysis. A. CPAT results. We considered chimeric transcripts with a TE annotated in an internal exon. We used a threshold of 0.39 to consider a transcript with coding potential. B. PFAM domains descriptions. C. Function of genes with domains. The function description column provides the most enriched Biological process as obtained from FlyBase GO Summary Ribbons section …
A. CPAT results.
If a transcript has coding capacity in one strain but not in another, we applied a conservative rule and consider it without coding capacity.
Strain	Body part	Number of chimeric transcripts	Number of protein-coding transcripts (according to FlyBase 6.31)	Number of non-coding transcripts (according to FlyBase 6.31)	Percentage of protein-coding transcripts (%)	Transcripts with coding potential (≥0.39)	Transcripts non-coding potential (<0.39)	Protein-coding transcripts with coding potential (mRNA)	Non-protein-coding transcripts with coding potential (ncRNA, pre_miRNA, snoRNA, tRNA, pseudogene)	Protein-coding transcripts with non-coding potential (mRNA)	Non-coding protein transcripta with non-coding potential (ncRNA, pre_miRNA, snoRNA, tRNA, pseudogene)	Percentage of protein-coding transcripts with coding capacity
AKA-017	Head	267	245	22	91.76	240	26	235	5	10	16	95.92
JUT-011	Head	266	245	21	92.11	240	25	238	2	7	18	97.14
MUN-016	Head	314	296	18	94.27	285	28	281	4	15	13	94.93
SLA-001	Head	315	281	34	89.21	267	48	263	4	18	30	93.59
TOM-007	Head	226	212	14	93.81	202	24	200	2	12	12	94.34
AKA-017	Gut	220	205	15	93.18	198	22	196	2	9	13	95.61
JUT-011	Gut	245	232	13	94.69	224	21	224	0	8	13	96.55
MUN-016	Gut	316	289	27	91.46	279	37	274	5	15	22	94.81
SLA-001	Gut	245	216	29	88.16	212	32	205	7	11	21	94.91
TOM-007	Gut	271	255	16	94.1	246	25	244	2	11	14	95.69
AKA-017	Ovary	205	195	10	95.12	185	19	184	1	11	8	94.36
JUT-011	Ovary	249	237	12	95.18	228	21	224	4	13	8	94.51
MUN-016	Ovary	280	260	20	92.86	252	27	249	3	11	16	95.77
SLA-001	Ovary	242	221	21	91.32	212	29	211	1	10	19	95.48
TOM-007	Ovary	231	221	10	95.67	211	19	211	0	10	9	95.48
Strain	Body part	Total protein-coding transcripts	Protein-coding transcritps with coding capacity (≥0.39)	Percentage (%)
All	Head	922	876	95.01
	Gut	794	759	95.59
	Ovary	722	677	93.77
B. PFAM domains descriptions.
PFAM accession	PFAM name	Domain size (hmm length)	PFAM description	Type
PF03943	TAP_C	49	TAP C-terminal domain	Member of the NXF family of shuttling transport receptors for nuclear export of mRNA.
PF07530	PRE_C2HC	68	PRE_C2HC	Associated with zinc fingers
PF14529	Exo_endo_phos_2	119	Endonuclease/Exonuclease/phosphatase family	Structural domain found in the large family of proteins including magnesium dependent endonucleases and many phosphatases involved in intracellular signaling
PF00078	RVT_1	222	Reverse transcriptase (RNA-dependent DNA polymerase), enzyme used to generate complementary DNA (cDNA) from an RNA template	Transposon-associated domain
PF01498	HTH_Tnp_Tc3_2	72	HTH_Tnp_Tc3_2 helix-turn-helix (HTH)	Transposon-associated domain
PF13358	DDE_3	146	DDE superfamily endonuclease	Transposon-associated domain
PF17919	RT_RNaseH_2	100	DNA polymerase and ribonuclease H (RNase H)	Transposon-associated domain
PF13518	HTH_28	52	Helix-turn-helix domain	Transposon-associated domain
PF02756	GYR	18	GYR motif	Not known
PF02757	YLP	9	YLP motif	Not known
PF07253	Gypsy	472	Gypsy protein	Family that consists of several Gypsy/Env proteins from Drosophila and Ceratitis fruit fly species.
PF13384	HTH_23	50	Homeodomain-like domain	Protein structural domain that binds DNA and is thus commonly found in transcription factors.
PF03221	HTH_Tnp_Tc5	66	Tc5 transposase DNA-binding domain (major structural motif capable of binding DNA)	Transposon-associated domain
PF05485	THAP	86	THAP domain	Putative DNA-binding domain (DBD) and probably also binds a zinc ion.
PF12017	Tnp_P_element	219	Tnp_P_element	Transposon-associated domain
PF00098	zf-CCHC	18	Zinc knuckle (zinc binding motif) - The motifs are mostly from retroviral gag proteins	It often appears as a metal-binding domain in multi-domain proteins
PF17917	RT_RNaseH	105	DNA polymerase and ribonuclease H (RNase H)	Transposon-associated domain
PF17921	Integrase_H2C2	58	Integrase zinc binding domain	This zinc binding domain is found in a wide variety of integrase proteins
PF00665	rve	102	rve (integrase core domain, mediates integration of a DNA copy of the viral genome into the host chromosome)	Transposon-associated domain
PF12259	Baculo_F	610	Baculo_F	Transposon-associated domain
PF13961	DUF4219	27	PF13961	Domain of unknown function
PF14223	Retrotran_gag_2	138	GAG-polypeptide of LTR copia-type	This family is found in Plants and fungi, and contains LTR-polyproteins, or retrotransposons of the copia-type.
PF13976	gag_pre-integrs	67	GAG-pre-integrase domain Provide feedback	This domain is found associated with retroviral insertion elements and lies just upstream of the integrase region on the polyproteins.
C. Function of genes with domains. The function description column provides the most enriched Biological process as obtained from FlyBase GO Summary Ribbons section (Larkin et al., 2021).
The presence and absence of the TE was determined by visually inspecting the region with DrosOmics (Coronado-Zamora, et al. 2023).
Gene	Function description	TE class: family	Strains	TE name	AKA-017	JUT-011	MUN-016	SLA-001	TOM-007	Sweep (Rech et al. 2022)	Sweep (Rech et al. 2019)
l(2)05714	NA	DNA: S-element	JUT-011	ISO1_55_S-element (FBti0019124)	TE present	TE present	TE present	TE present	TE present
eIF4B	Gene expression, protein metabolism, cell organization/biogenesis	RNA: Invader2	MUN-016	NA	NA	NA	NA	NA	NA	NA	NA
l(2)09851	Cell organization/biogenesis	DNA: Tc3	AKA-017; JUT-011	NA	NA	NA	NA	NA	NA	NA	NA
CG14043	Cell organization/biogenesis, transport/localization, mitochondrion	DNA: S-element	JUT-011; SLA-001	ISO1_55_S-element (FBti0019124)	TE present	TE present	TE present	TE present	TE present
CG3635	Enzyme	RNA: Blastopia	MUN-016	NA	NA	NA	NA	NA	NA	NA	NA
Atf6	DNA binding, transcription factor, response to stimulus, signalign, gene expression, nucleous	RNA: BS2	AKA-017; MUN-016	NA	NA	NA	NA	NA	NA	NA	NA
Mal-A4	Enzyme	DNA: S-element	JUT-011	FBti0019277	TE present	TE present	TE present	TE present	TE present
Oseg6	Cell organization/biogenesis, transport/localization, cell projection, macromolecular complex	DNA: pogo	JUT-011	2R_19486931_19486931_pogo	TE absent	TE present	TE absent	TE absent	TE absent		NA
CG7465	NA	RNA: NewFam16	SLA-001; AKA-017	ISO1_735_NewFam16	TE present	TE present	TE present	TE present	TE present		NA
ValRS-m	Enzyme, small molecule binding, gene expression, protein metabolism, small molecule metabolism, cytosol, mitochondrion	RNA: Doc	JUT-011	3L_8959421_8959423_Doc	TE absent	TE present	TE absent	TE absent	TE absent		NA
nxf2	RNA binding, transport/localization, gene expression, nucleus, macromolecular complex	RNA: TART-A	AKA-017; JUT-011; TOM-007; SLA-001	FBti0061962	TE present	TE present	TE present	TE present	TE present
Brf	DNA binding, cell organization/biogenesis, gene expression, nucleous	RNA: jockey	TOM-007	3R_17375221_17375221_jockey	TE absent	TE absent	TE absent	TE absent	TE present		NA
Cyp12a4	Enzyme, metal ion binding, response to stimulus	DNA: Bari1	TOM-007; AKA-017; JUT-011; SLA-001	FBti0019400	TE present	TE present	TE present	TE present	TE present
CG41099	Metal ion binding, transport/localization, development, endomembrane system	RNA: Copia2	TOM-007	NA	NA	NA	NA	NA	NA	NA	NA
CG17883	Transport/localization, membrane, endomembrane system	RNA: Quasimodo	MUN-016	NA	NA	NA	NA	NA	NA	NA	NA
CG32032	NA	RNA: jockey	MUN-016	3L_9095291_9095294_jockey	TE absent	TE absent	TE present	TE absent	TE absent		NA
CHKov1	Enzyme	RNA: Doc	JUT-011; SLA-001; AKA-017; MUN-016	FBti0019430	TE present	TE present	TE present	TE present	TE present
Ppcs	Enzyme, cell organization/biogenesis, transport/localization, development, reproduction, small molecule metabolism, nucleous	DNA: Bari1	MUN-016	FBti0019400	TE present	TE present	TE present	TE present	TE present
CG42748	Cell organization/biogenesis, membrane, cell periphery, cell junction	RNA: gypsy6	TOM-007	NA	NA	NA	NA	NA	NA	NA	NA
RanBPM	Cell organization/biogenesis, transport/localization, development, reproduction, behavior, protein metabolism, nucleus, membrane	DNA: pogo	TOM-007	2R_10436299_10436299_pogo	TE absent	TE absent	TE absent	TE absent	TE present		NA
Mrp4	Enzyme, transporter, small molecule binding, transport/localization, development, response to stimulus, membrane	DNA: P-element	TOM-007	3R_11569242_11569286_P-element	TE absent	TE absent	TE absent	TE absent	TE present		NA
Piezo	Transporter, transport/localization, behavior, response to stimulus, membrane, cell periphery	DNA: Bari1	MUN-016	3R_11569242_11569286_P-element	TE absent	TE absent	TE present	TE absent	TE absent		NA
FASN1	Enzyme, small molecule binding, transport/localization, response to stimulus, small molecule metabolism	DNA: P-element	TOM-007	2L_3059396_3059399_P-element	TE absent	TE absent	TE absent	TE present	TE present		NA
stw	Enzyme, metal ion binding, transport/localization, development, membrane, cell periphery	RNA: F-element	TOM-007	NA	NA	NA	NA	NA	NA	NA	NA
D. Domains detected in TE consensus sequences. The PFAM result can be "found" when the domain was deteced with the default thresholds, and "found_pervasive" if hmmscan e-value sequence and domain cutoffs were lowered to 0.05.
Gene symbol	TE consensus	Domain (length)	PFAM result	Comment
l(2)05714	S-element	HTH_Tnp_Tc3_2 (72)	not_found	Short domain (72bp) detected partially -50%- in the chimeric fragment (e-value < 0.0001).
eIF4B	Invader2	Integrase_H2C2 (58)	found
		RT_RNaseH (105)	found
		RVT_1 (222)	found
		rve (102)	found_pervasive
		zf-CCHC (18)	found
l(2)09851	Tc3	DDE_3 (146)	found_pervasive
CG14043	S-element	HTH_Tnp_Tc3_2 (72)	not_found	Short domain (72bp) detected partially -50%- in the chimeric fragment (e-value < 0.0001).
CG3635	Blastopia	RT_RNaseH_2 (100)	found
Atf6	BS2	RVT_1 (222)	found
Mal-A4	S-element	DDE_3 (146)	found
		HTH_Tnp_Tc3_2 (72)	found_pervasive
Oseg6	pogo	HTH_23 (50)	found
		HTH_Tnp_Tc5 (66)	found
CG7465	NewFam16	GYR (18)	found
		YLP (9)	found_pervasive
ValRS-m	Doc	RVT_1 (222)	found
nxf2	TART-A	TAP_C (49)	found
Brf	jockey	PRE_C2HC (68)	found
Cyp12a4	Bari1	DDE_3 (146)	found
		HTH_28 (52)	found
		HTH_Tnp_Tc3_2 (72)	found
CG41099	Copia2	DUF4219 (27)	found
		Retrotran_gag_2 (138)	found
		gag_pre-integrs (67)	found_pervasive
		rve (102)	found
CG17883	Quasimodo	Baculo_F (610)	not_found	Detected only 22% of the domain in the chimeric fragment (e-value < 0.0001).
CG32032	jockey	Exo_endo_phos_2 (119)	found
		PRE_C2HC (68)	found
		RVT_1 (222)	found
CHKov1	Doc	Exo_endo_phos_2 (119)	found
		PRE_C2HC (68)	found
		RVT_1 (222)	found
Ppcs	Bari1	DDE_3 (146)	found
		HTH_28 (52)	found
		HTH_Tnp_Tc3_2 (72)	found
CG42748	gypsy6	Gypsy (472)	found
RanBPM	pogo	HTH_23 (50)	found
		HTH_Tnp_Tc5 (66)	found
Mrp4	P-element	THAP (86)	found
		Tnp_P_element (219)	found_pervasive
Piezo	Bari1	DDE_3 (146)	found
		HTH_28 (52)	found
		HTH_Tnp_Tc3_2 (72)	found
FASN1	P-element	THAP (86)	found
		Tnp_P_element (219)	found_pervasive
stw	F-element	RVT_1 (222)	found
